# PTEN deficiency linked to chromosome 10q loss leads to aggressive NF2 mutant meningioma biology

**DOI:** 10.64898/2025.12.21.695820

**Authors:** Abigail G. Parrish, H. Nayanga Thirimanne, Sonali Arora, Christel Herold-Mende, Philipp Sievers, Felix Sahm, Frank Szulzewsky, Eric C. Holland

## Abstract

While most meningiomas are benign and can be surgically removed, a subset behaves aggressively, recurs quickly, and can ultimately be fatal. Recent work has focused on defining this aggressive group. To better characterize this clinically distinct, high-risk group, we analyzed bulk RNA sequencing (RNA-seq) from human meningiomas using a dimension-reduced reference landscape. We identified an NF2 mutant subtype enriched for chromosome 10q loss and low PTEN expression, both of which were strongly associated with shorter time to recurrence. To directly test causality, we engineered several genetically accurate, immunocompetent *in vitro* and *in vivo* mouse models with *Pten* knockdown or knockout. Across models, *Pten* loss markedly accelerated YAP1-driven tumorigenesis. Projection of *Pten*-deficient mouse tumors onto bulk and single-cell RNA-seq datasets from human meningiomas revealed that mouse tumors faithfully recapitulate the transcriptional programs of aggressive NF2 mutant meningiomas and robustly predicted clinical outcomes. Collectively, these findings demonstrate that PTEN loss cooperates with YAP1 activation to drive aggressive NF2 mutant meningioma biology, and that the high fidelity of this model to human disease establishes it as a robust platform for mechanistic investigation and therapeutic testing. More broadly, this work highlights the power of cross-species integration in both validating preclinical models and enhancing the translational relevance and utility of dimension-reduced reference landscapes across diverse disease types.

**One Sentence Summary:** PTEN loss causally drives aggressive NF2 mutant meningiomas, and cross-species integration provides a novel, high-fidelity system to validate preclinical models to human disease.
