## Supplementary material for "PTEN deficiency linked to chromosome 10q loss leads to aggressive NF2 mutant meningioma biology": Suppl Table S5A

### Sheet: Immune Cell Marker Genes
Marker genes used to filter out immune cells from single-cell RNA-Seq data
IGKC
IGHM
MS4A1
CD37
IGHD
MZB1
IL7R
CD3D
TRAC
CCL5
LTB
TRBC1
TRDC
GZMK
PRF1
CCL4
GNLY
GZMB
FCN1
NCF2
MNDA
S100A12
MMP9
ACP5
PLA2G7
CXCL9
CCL19
CXCL10
IDO1
MS4A6A
CCL18
AIF1
MMP12
CD1B
CD1A
TPSAB1
CPA3
IL1B
CLC
BCL2A1
SAMSN1
FPR1
FCGR3B
VNN2
PTPRC
ITGAM
CD3G
CD4
CD8A
