## Supplementary material for "PTEN deficiency linked to chromosome 10q loss leads to aggressive NF2 mutant meningioma biology": Suppl Table S6A

### Sheet: Downregulated GO Bio. Process
	Term	Gene Ratio	P-value	Adjusted P-value	Old P-value	Old Adjusted P-value	Odds Ratio	Combined Score	Genes
1	Inflammatory Response (GO:0006954)	0.344828	1.53e-15	6.99e-12	0	0	3.08221	105.144	CD40;CXCL9;NRROS;GPR68;CLSTN1;ITGB2;LOXL3;TREM2;CXCL13;ITGAL;CX3CL1;PIK3CG;PYCARD;ADORA3;MMP28;CCRL2;C3AR1;BLNK;PROK2;LGALS9;CCR5;CCR3;CCR2;ZBP1;CD96;PTGIR;SLC11A1;NFAM1;CYBB;CYBA;FOS;TACR1;HSPG2;TMIGD3;NCR3;AIM2;IFI27;KIT;XCL2;CHI3L1;XCL1;TLR10;TLR5;SCG2;NAIP;TLR2;CCL14;CSF1R;PTGER2;PTGER3;ALOX15;C5AR1;FPR1;FPR3;NLRC4;MEFV;AIF1;HDAC9;THBS1;FUT7;NLRP6;TBXA2R;CCL5;NLRP3;CCL19;NLRP1;CCL18;APOL3;CCL…
2	Negative Regulation of Cytokine Production (GO:0001818)	0.34555	8e-12	8.08e-09	0	0	3.07488	78.5662	CD84;CUEDC2;PTPN22;TREM2;GPATCH3;CX3CL1;VSIR;PYCARD;RPS6KA5;FFAR4;HOMER3;LGALS9;VSIG4;JAK2;CD34;JAK3;CD33;HAVCR2;ZNF683;IL10;SRGN;SLC11A1;SFTPD;APOA1;IRAK3;PDCD1LG2;LGALS9C;CLEC4A;SIGIRR;CD200R1;RNF125;TYROBP;NAV3;TLR8;XCL1;GAS6;FBLN1;NLRC3;MEFV;DLL1;HDAC9;THBS1;GPNMB;TBX21;HMOX1;NCKAP1L;TIGIT;SLAMF1;LAPTM5;FOXJ1;SSC5D;LILRB1;INHBA;NMBR;LILRB4;NFKBIA;NLRP12;PTPRC;AXL;GHRL;PTPN6;XAF1;FCGR2B;INHA;C…
3	Regulation of Tumor Necrosis Factor Production (GO:0032680)	0.358779	1.94e-09	6.33e-07	0	0	3.24512	65.1011	CX3CR1;PTPN22;NLRC3;NOD2;LILRA2;THBS1;CX3CL1;VSIR;LILRA4;PYCARD;FCGR3B;CLEC7A;PLCG2;TNFRSF8;LGALS9;LBP;CCL19;JAK2;FCGR1A;CD33;SLAMF1;CCR2;HAVCR2;IL10;IL33;TGFB1;SYK;ADIPOQ;CYBA;IRAK3;LILRB1;AZU1;IGF1;LILRB4;HLA-E;CLEC4A;CD2;TYROBP;PTPRC;FCGR2A;OAS2;GHRL;PTPN6;GAS6;FCGR2B;LTF;TLR2
4	Regulation of Interleukin-6 Production (GO:0032675)	0.368421	5.57e-09	1.34e-06	0	0	3.37983	64.2343	PTPN22;TREM2;NLRC3;NOD2;LILRA2;AIF1;CX3CL1;PYCARD;GPNMB;CLEC7A;PLCG2;NCKAP1L;LGALS9;LBP;SLAMF1;IL10;CD74;IL33;TGFB1;SYK;CARD9;HLA-B;FOXJ1;CYBA;IL16;IRAK3;NMBR;LILRB2;POU2F2;LILRB4;SCIMP;CD200R1;NLRP12;TYROBP;TLR8;TLR7;GHRL;PTPN6;GAS6;IL17D;CD200;TLR2
5	Positive Regulation of MAPK Cascade (GO:0043410)	0.262431	9.28e-09	2.02e-06	0	0	2.07541	38.3851	BCAR3;TENM1;CD40;SPI1;ARHGAP8;CD81;FLT3;NRK;LRRK2;HTR2C;PTPN22;TREM2;ARRB2;CX3CL1;PIK3CG;PYCARD;FGF7;RASSF2;GRM4;FFAR4;CCN2;LGALS9;ANKRD6;MAP3K5;MAP4K1;FGA;AVPR1B;MYOC;SERPINF2;RNASE3;CARTPT;ADRA2C;DKK1;ADRA2A;HAND2;KIT;CHI3L1;TNIK;GAS6;PLCB1;NAIP;JCAD;CSF1R;NDRG4;PLA2G1B;ALOX15;C5AR1;PDGFB;STK39;PLA2G5;TNFRSF11A;NOD2;RASGRP1;THBS1;PIK3R6;PIK3R5;P2RY6;CALCR;GPNMB;CLEC7A;ERBB4;PDGFD;PLCG2;FGF20;CC…
6	Positive Regulation of Endocytosis (GO:0045807)	0.4	1.41e-08	2.81e-06	0	0	3.8569	69.7155	NLGN1;HIP1;SIRPG;TREM2;PLA2G5;TULP1;GATA2;IL2RG;DLL1;SIRPB1;PYCARD;C3;CDC42;CLEC7A;CCL19;LDLRAP1;FCGR1A;IL15RA;FCER1G;CCL21;IL15;SLC11A1;SFTPD;APOA1;CYBA;AZU1;CLIP3;FCGR2A;PTPRC;AXL;IL2RB;DOCK2;GAS6;FCGR2B
7	Regulation of Cell Migration (GO:0030334)	0.244259	1.69e-08	3.09e-06	0	0	1.88902	33.8049	CSF1;CLSTN1;LDLRAD4;MYLK;CXCL16;DOCK10;CDH5;SRGAP2C;FGF7;PLAU;ADORA3;ENPP2;CYP1B1;SRGAP2B;SEMA6B;IGFBP5;WNT5B;LIMCH1;LMO4;SEMA6D;ADIPOQ;TPM1;CLDN4;SFRP1;CLDN3;SFRP2;DAAM2;EPHA1;EPHA2;CSF1R;MACF1;PDGFB;FIGNL2;THY1;FOXO3;CLEC7A;PDGFD;FGF20;DRD2;SRGAP2;PLXNA4;FGF22;CCR1;NTNG2;HACE1;TGFB1;FZD4;IGF1;ALOX15B;SMAD7;COL1A1;BST2;BMP2;DLG5;SNAI1;CASS4;SNAI2;FERMT3;FGF10;PTPRU;ROBO4;PTEN;GLI1;VSIR;CX3CL1;AR…
8	Enzyme-Linked Receptor Protein Signaling Pathway (GO:0007167)	0.330579	3.82e-07	4.36e-05	0	0	2.85776	42.2348	SHC4;GUCY2C;CSF1R;PTPRU;TRIO;CSF1;NPR1;FLT3;NEDD9;CD3E;PTPRF;NTF4;EFS;ERBB4;BLNK;STAP1;NRTN;JAK2;ROS1;JAK3;LYN;NTRK2;MUSK;NGF;MTSS1;FGR;CNKSR1;HCK;DOK2;CD4;DOK3;CD8A;DOK5;LCK;AXL;CD7;CASS4;LCP2;EPHA1;EPHA2
9	Negative Regulation of Interleukin-6 Production (GO:0032715)	0.53125	4.76e-07	5.3e-05	0	0	6.53279	95.1096	IL10;FOXJ1;NLRC3;PTPN22;IRAK3;NMBR;LILRB4;CX3CL1;CD200R1;NLRP12;GPNMB;NCKAP1L;GHRL;PTPN6;GAS6;CD200;SLAMF1
10	Regulation of ERK1 and ERK2 Cascade (GO:0070372)	0.273543	8.98e-07	8.19e-05	0	0	2.18429	30.4125	ARHGAP8;HTR2C;PTPN22;TREM2;ARRB2;CX3CL1;PYCARD;DUSP10;FFAR4;EMILIN1;CCN2;LGALS9;EPHB1;ROS1;FGA;SYK;SERPINF2;ADIPOQ;DUSP9;DUSP7;HAND2;CNKSR3;CHI3L1;GAS6;EPHA2;CSF1R;NDRG4;RGS14;ALOX15;C5AR1;PDGFB;FBLN1;PLA2G5;TNFRSF11A;NOD2;RASGRP1;P2RY6;CALCR;GPNMB;ERBB4;PDGFD;CCL19;SLAMF1;CCR1;LYN;CD74;TGFB1;CCL21;ANGPT1;CARD9;GPR55;IGF1;SCIMP;MARCO;BMP2;CD4;PTPRC;GPR183;PTPN6;SPRY1;HLA-DRB1
11	Positive Regulation of Cell Motility (GO:2000147)	0.26506	1.11e-06	8.92e-05	0	0	2.09312	28.6954	CSF1;CLSTN1;GLI1;CX3CL1;VSIR;MYLK;CXCL16;CDH5;C1QTNF8;PLAU;ITGAX;SEMA6B;MMP7;MYOC;WNT5B;SEMA6D;ADRA2A;FGR;CLDN4;CLDN3;DAAM2;KIT;XCL2;XCL1;EPHA1;EPHA2;CCL14;CSF1R;SYNPO2;SEMA3B;PDGFB;NEDD9;SEMA3E;SEMA3F;AIF1;NTN1;THBS1;CDC42;DUOX1;GPNMB;CLEC7A;PDGFD;CCL5;CCL19;CCL18;CCL16;DUOX2;CCR1;CCL25;CCL24;CCL23;CCL22;TGFB1;CCL21;SEMA4D;FZD4;IGF1;COL1A1;MYO1E;BMP2;PINK1;SNAI1;CASS4;SNAI2;FERMT3;CCL26
12	Cell Surface Receptor Protein Tyrosine Kinase Signaling Pathway (GO:0007169)	0.253378	1.41e-06	0.000110925	0	0	1.97123	26.5594	BCAR3;TRIM71;DOCK3;CSF1;FLT3;CLSTN1;IRS2;CD3E;FGF7;SIPA1L1;PDK4;BLNK;NRTN;JAK2;EPHB1;ROS1;EPHB3;EPHA5;EPHA6;MUSK;GFRA1;NGF;MTSS1;VAV1;FGR;CNKSR1;HCK;DOK2;DOK3;CD8A;DOK5;KIF16B;LCK;DDIT4;KIT;LCP2;PRKD1;EPHA1;PLCB1;EPHA2;SHC4;CSF1R;CHRNA3;RGS14;PDGFB;NEDD9;PIK3R1;FOXO4;KALRN;NTF4;EFS;FLRT2;ERBB4;PDGFD;FGF20;STAP1;SHOC2;FGF22;LYN;NTRK2;ANGPT1;GALNT3;SORT1;VEGFC;IGF1;NFATC4;SULF2;MYO1E;CD4;FGF14;AXL;…
13	Mononuclear Cell Differentiation (GO:1903131)	0.434783	2.85e-06	0.000200301	0	0	4.43566	56.6371	LYN;CSF1R;IL33;BATF3;CSF1;FLT3;IL15;TREM2;LILRB1;IKZF1;IL2RG;SIRT1;CDC42;TRPM2;CD4;AXL;IRF8;PPARG;GAS6;HLA-DRB1
14	Positive Regulation of ERK1 and ERK2 Cascade (GO:0070374)	0.294118	2.93e-06	0.000202708	0	0	2.41151	30.7259	CSF1R;NDRG4;ARHGAP8;ALOX15;C5AR1;PDGFB;HTR2C;PTPN22;TREM2;PLA2G5;TNFRSF11A;ARRB2;NOD2;CX3CL1;PYCARD;P2RY6;CALCR;GPNMB;ERBB4;PDGFD;FFAR4;CCN2;LGALS9;CCL19;SLAMF1;CCR1;FGA;CD74;TGFB1;ANGPT1;CCL21;SERPINF2;CARD9;GPR55;IGF1;SCIMP;MARCO;BMP2;CD4;PTPRC;GPR183;HAND2;CHI3L1;GAS6;HLA-DRB1
15	Negative Regulation of Tumor Necrosis Factor Superfamily Cytokine Production (GO:1903556)	0.42	3.18e-06	0.000217135	0	0	4.17632	52.8621	IL10;PTPN22;IRAK3;NLRC3;LILRB1;IGF1;THBS1;LILRB4;CX3CL1;VSIR;LILRA4;CLEC4A;GHRL;PTPN6;LBP;LGALS9;GAS6;CD33;HAVCR2;LTF;SLAMF1
16	Regulation of Phosphatidylinositol 3-Kinase/Protein Kinase B Signal Transduction (GO:0051896)	0.26484	4.98e-06	0.000311496	0	0	2.08773	25.4932	HIP1;FLT3;PDE3B;PTEN;TREM2;PARK7;ARRB2;CX3CL1;PIK3CG;JAK2;MYOC;IL1R1;UNC5B;HLA-G;SIRT1;VAV1;FGR;RCN3;AIM2;KIT;SELENOP;HCLS1;CHI3L1;PRKD1;GAS6;HCST;ENG;CX3CR1;CSF1R;PHLPP1;PDGFB;NLRC3;SEMA3E;THBS1;PIK3R5;CALCR;CD19;PDGFD;CCL5;CCL19;DRD2;SH2B3;P2RY12;PLK3;NTRK2;TCF7L2;TGFB1;CCL21;PLEKHA1;ANGPT1;SEMA4D;IGF1;PINK1;AXL;CASS4;PTPN6;PIK3AP1;OTUD3
17	Positive Regulation of Cell Migration (GO:0030335)	0.238372	6.15e-06	0.00038	0	0	1.81791	21.8123	NRP2;CSF1;CLSTN1;GLI1;CX3CL1;VSIR;PIK3CG;MYLK;CXCL16;SRGAP2C;CDH5;PLAU;ENPP2;ITGAX;INSL3;CCR2;SEMA6B;MMP7;MYOC;WNT5B;SEMA6D;ADRA2A;FGR;SHTN1;CLDN4;CLDN3;DAAM2;KIT;XCL2;XCL1;PRKD1;EPHA1;PLPP3;DOCK1;EPHA2;CCL14;CSF1R;SYNPO2;SEMA3B;PDGFB;NEDD9;FBLN1;SEMA3E;SEMA3F;AIF1;THBS1;CDC42;GPNMB;RAB25;CLEC7A;PDGFD;CCL5;ATOH8;PLCG2;NCKAP1L;CCL19;CCL18;CCL16;SASH1;CCR1;CCL25;CCL24;CCL23;CCL22;TGFB1;CCL21;ANGPT1…
18	Negative Regulation of Tumor Necrosis Factor Production (GO:0032720)	0.416667	6.3e-06	0.000383958	0	0	4.11835	49.3162	IL10;NLRC3;PTPN22;IRAK3;LILRB1;IGF1;THBS1;LILRB4;CX3CL1;LILRA4;VSIR;CLEC4A;GHRL;PTPN6;LBP;LGALS9;GAS6;CD33;HAVCR2;SLAMF1
19	Positive Regulation of Intracellular Signal Transduction (GO:1902533)	0.211656	6.65e-06	0.00040011	0	0	1.56642	18.6722	CD86;CD81;IFIT5;GPR62;PARK7;PYCARD;TIAL1;CDH5;FGF7;LGALS1;LGALS9;WLS;TGM2;PRKCB;UNC5B;IL1R1;ADIPOQ;RNASE3;CARTPT;FRMD6;SELENOP;BTK;PRKD1;PLPP3;CARD11;JCAD;CSF1R;PDGFB;PIK3R1;PIK3R5;CALCR;CLEC7A;PDGFD;CD19;MIER1;PLCG2;FGF20;HMOX1;NLRP3;FGF22;DRD5;LYN;TGFB1;TGFB3;IGF1;INHBA;BST2;BMP2;PTPRC;CLEC6A;DLG5;CASS4;CD27;NMUR1;HLA-DRB1;BMPR1A;FGF10;BCAR3;CD40;HIP1;THRB;THRA;FLT3;SLC44A2;PTEN;SECTM1;FASLG;PT…
20	+ Reg of Phosphatidylinositol 3-Kinase/Prot Kinase B Signal Transduction (GO:0051897)	0.277778	1.51e-05	0.00079175	0	0	2.22482	24.7014	CX3CR1;CSF1R;HIP1;FLT3;PDGFB;TREM2;SEMA3E;PARK7;THBS1;CX3CL1;PIK3CG;PIK3R5;CALCR;CD19;PDGFD;CCL5;CCL19;JAK2;P2RY12;NTRK2;TCF7L2;TGFB1;MYOC;ANGPT1;CCL21;SEMA4D;IL1R1;UNC5B;IGF1;SIRT1;VAV1;FGR;PINK1;AXL;SELENOP;KIT;CASS4;CHI3L1;HCLS1;PTPN6;PRKD1;GAS6;PIK3AP1;HCST;ENG
21	Cellular Response to Cytokine Stimulus (GO:0071345)	0.242215	1.63e-05	0.000843974	0	0	1.85364	20.4407	PID1;CSF3R;FLT3;DOCK8;CX3CL1;MYLK3;FCAR;PYCARD;LGALS9;JAK2;LDLRAP1;JAK3;CCR2;HLA-DPA1;GBP5;CISH;IL11RA;IL16;IRAK3;SIRT1;HCK;GREM2;SFRP1;AIM2;KIT;HCLS1;CHI3L1;IRF8;XCL1;IRF5;GAS6;TLR2;CSF1R;CEBPA;LEPROT;SELPLG;ATL1;ALOX15;TCF7;IL20RA;STK39;CSF2RB;PIK3R1;ADAMTS12;IL2RG;AIF1;LILRA4;DUOX1;CCL5;STAT4;IL21R;IL12RB1;GBP2;SH2B3;DUOX2;GBP4;CCR1;CCL21;PYHIN1;IL10RA;IFNLR1;LILRB4;CDK9;CD4;LRCH1;AXL;IL2RB;MN…
22	Regulation of Angiogenesis (GO:0045765)	0.255924	2.95e-05	0.00138932	0	0	1.99101	20.7692	CD40;HSPB6;CLSTN1;PDE3B;FASLG;ISM1;CXCL13;PIK3CG;CDH5;HHEX;STAB1;ITGAX;CYP1B1;EMILIN1;CD34;HOXA5;CCR3;CCR2;PRKCB;SERPINF1;NANOS3;VASH1;HLA-G;HSPG2;SIRT1;RUNX1;SFRP1;SFRP2;TMIGD2;CHI3L1;PPARG;PRKD1;EPHA1;EPHA2;MINDY4;NPR1;GATA6;SEMA3E;FOXO4;GATA2;THBS1;PIK3R6;GPNMB;ALOX5;CXCR3;HMOX1;CNMD;SASH1;CD160;TNFSF12;SMOC2;TSPAN18;GHRL;PTPN6
23	Positive Regulation of Gene Expression (GO:0010628)	0.220183	3.4e-05	0.0015486	0	0	1.64036	16.8763	RPL5;ITK;MYOM1;CALCOCO1;PID1;CSF1;CLSTN1;ELAVL4;PTPN22;TREM2;PARK7;CLEC9A;CD3E;VSIR;PIK3CG;RPS4X;CDH5;ITGAX;EMILIN1;LGALS9;CD34;HOXA5;ZNF683;IL10;TLE1;MUSK;BTN3A1;IL15;NFAM1;SLC11A1;NANOS3;AVPR2;ARID5A;ANK3;NGF;DKK1;ADRA2A;LGALS9C;POU3F3;FGR;SFRP4;CLDN3;TYROBP;TMIGD2;HAND2;RBM20;PPARG;CDH15;GAS6;TLR2;RBMS3;HHLA2;HDAC1;RPL11;PDGFB;STK39;FBLN1;PIK3R1;GATA2;DLL1;THBS1;NWD1;TTR;CUX2;CALCR;CLEC7A;PLCG…
